# Nitrogen acquisition and selective bacterial attraction through fungal hyphae promote plant growth and health under nitrogen limitation

**DOI:** 10.1101/2025.08.05.668771

**Authors:** Tan Anh Nhi Nguyen, Takuya Wada, Masami Nakamura, Yuniar Devi Utami, Salvatore Cosentino, Momoko Takagi, Kenta Ikazaki, Takatoshi Kiba, Kei Hiruma

## Abstract

Plants alleviate nitrogen (N) deficiency through interactions with beneficial microbes, yet mechanisms underlying plant-fungus-bacterium mediated plant growth promotion (PGP) remain poorly understood. Here, we show that the root endophytic fungus *Colletotrichum tofieldiae* (Ct) enhances the growth of diverse plant species beyond the Brassicaceae under N deficient field and lab conditions. Optimal Ct-mediated PGP requires *Arabidopsis thaliana* nitrate transporters (AtNRT2.1/2.2/2.4/2.5), as well as the fungal N utilization regulator CtAREA. Isotopic tracing with ^15^NO_3-_ reveals that Ct transfers N to hosts via CtAREA-dependent yet AtNRT2s-independent route, implicating distinct, parallel pathways in PGP. Moreover, Ct attracts the beneficial bacterium *Paraburkholderia monticola* through its hyphae, which metabolizes organic N sources and additively enhances plant growth with Ct. Notably, *P. monticola* suppressed the pathogenic transition of Ct in plant mutants defective in Brassicaceae-specific tryptophan-derived metabolism, potentially accounting for Ct’s broad beneficial activities. This plant-fungus-bacteria interaction may secure consistent PGP across varied agricultural settings.
