## Supplementary material for "Nitrogen acquisition and selective bacterial attraction through fungal hyphae promote plant growth and health under nitrogen limitation": Table S: 04_Supplementary Table 1.xlsx

### Sheet: Table S9
Supplementary Table 1 List of Ingredients for agar or liquid medium used in this study
Half-strength MS based: (unit = µM)
Ingredient	Half-strength MS for seedlings	Pot assays (nutrients supplied to pots)			Inoculation / RNA-sequencing		¹⁵N-translocation					Pam10 co-inoculation
		[+N]	N275	N110	[+N]	N110	HC - [+N]	HC - [N110]	PHC - [+N]	PHC - [N0]	PHC - [N110]	[+N]	[-N] = N275	[-N + AA]
Total inorganic N	11400	11400	275	110	11400	110	11400	110	11400	0	110	11400	275	275
MgSO₄.7H₂O	750	750	750	750	750	750	750	750	750	750	750	750	750	750
KH₂PO₄	625	625	625	625	625	625	625	625	625	625	625	625	625	625
NH₄NO₃	1000	1000	25	10	1000	10	1000	10	1000	-	10	1000	25	25
K¹⁴NO₃	9400	9400	225	90	9400	90	-	-	9400	-	90	9400	225	225
K¹⁵NO₃ (10% atom%)	-	-	-	-	-	-	9400	90	-	-	-	-	-	-
CaCl₂.2H₂O	1500	1500	1500	1500	1500	1500	1500	1500	1500	1500	1500	1500	1500	1500
CoCl₂.6H₂O	0.055	0.055	0.055	0.055	0.055	0.055	0.055	0.055	0.055	0.055	0.055	0.055	0.055	0.055
CuCl₂.2H₂O	0.053	0.053	0.053	0.053	0.053	0.053	0.053	0.053	0.053	0.053	0.053	0.053	0.053	0.053
H₃BO₃	50	50	50	50	50	50	50	50	50	50	50	50	50	50
KI	2.5	2.5	2.5	2.5	2.5	2.5	2.5	2.5	2.5	2.5	2.5	2.5	2.5	2.5
MnCl₂.4H₂O	50	50	50	50	50	50	50	50	50	50	50	50	50	50
Na₂MoO₄.2H₂O	0.52	0.52	0.52	0.52	0.52	0.52	0.52	0.52	0.52	0.52	0.52	0.52	0.52	0.52
ZnCl₂	15	15	15	15	15	15	15	15	15	15	15	15	15	15
Na-Fe-EDTA	75	75	75	75	75	75	75	75	75	75	75	75	75	75
MES pH5.5	1000	1000	1000	1000	1000	1000	1000	1000	1000	1000	1000	1000	1000	1000
KCl	0	0	9175	9310	0	9310	0	9310	0	9400	9310	0	9175	9175
L-Val	-	-	-	-	-	-	-	-	-	-	-	-	-	0.0017
L-Leu	-	-	-	-	-	-	-	-	-	-	-	-	-	0.0015
L-Phe	-	-	-	-	-	-	-	-	-	-	-	-	-	0.0024
Final pH	5.1	5.1	5.1	5.1	5.1	5.1	5.1	5.1	5.1	5.1	5.1	5.1	5.1	5.1
BD BBL™ Agar, Grade A	-	-	-	-	1% w/v	1% w/v	1% w/v	1% w/v	1% w/v	1% w/v	1% w/v	1% w/v	1% w/v	1% w/v
INA Agar	1.3% w/v	-	-	-	-	-	-	-	-	-	-	-	-	-
Mathur's medium: (unit = g/L)
Ingredient	Fungal culture
D-(+)-Glucose	2.8
MgSO₄.7H₂O	1.2
KH₂PO₄	2.7
Mycological Peptone	2.2
BD Difco™ Agar	3% w/v
Luria-Bertani (LB) medium: (unit = g/L)
Ingredient	Bacteria culture
Tryptone	10
NaCl	10
Yeast extract	5
BD Difco™ Agar	3% w/v
Final pH	7
BD Difco™ Agar	1% w/v
Basal medium for evaluating nitrate utilization in fungi (per 1 L)								Stock MM (per 100 mL)
Ingredient	BM	BM + NO₃	BM+ NH₄	BM + NO₂	BM + Hypoxanthine	BM + Uric acid		Ingredient
Sucrose	30 g	30 g	30 g	30 g	30 g	30 g		Citric acid	5 g
KH₂PO₄	1 g	1 g	1 g	1 g	1 g	1 g		ZnSO₄･7H₂O	5 g
MgSO₄・7H₂O	0.5 g	0.5 g	0.5 g	0.5 g	0.5 g	0.5 g		Fe(NH₄)₂(SO₄)･6H₂O	1 g
KCl	0.5 g	0.5 g	0.5 g	0.5 g	0.5 g	0.5 g		CuSO₄･5H₂O	0.25 g
Stock MM	0.2 ml	0.2 ml	0.2 ml	0.2 ml	0.2 ml	0.2 ml		MnSO₄･H₂O	50 mg
NaNO₃		2 g						H₃BO₄	50 mg
Ammonium tartrate			1 g					NaMoO₄･2H₂O	51 mg
NaNO₂				0.5 g
Hypoxanthine					0.2 g
Uric acid						0.2 g
Agar	20 g	21 g	22 g	23 g	24 g	25 g
