## Supplementary material for "Nitrogen acquisition and selective bacterial attraction through fungal hyphae promote plant growth and health under nitrogen limitation": Table S: 04_Supplementary Table 3.xlsx

### Sheet: Ct4_DEGs_15dpi
Supplementary Table 3 List of Significant Ct4 DEGs in A. thaliana roots under deficient N compared with Sufficient N at 15 dpi (FDR < 0.05).
geneID	description	log2 FC	F	PValue	FDR
GENE_00011643	KZL78671.1 proline oxidase (proline dhydrogenase) [Colletotrichum tofieldiae]	3.68972	22.1509	0.000273548	0.0446732
GENE_00004771	KZL73459.1 30 kDa heat shock protein (hsp20-like protein) [Colletotrichum tofieldiae]	3.29238	48.8625	4.1083e-06	0.00324282
GENE_00003081	KZL85387.1 ankyrin-like protein [Colletotrichum incanum]	2.79903	27.7329	9.17528e-05	0.0197519
GENE_00011639	KZL78803.1 Peptidase A4 family protein [Colletotrichum tofieldiae]	2.47201	36.8197	2.05776e-05	0.00974554
GENE_00002780	KZL76394.1 lysine acetyltransferase (GNAT family protein) [Colletotrichum tofieldiae]	2.42461	28.3841	8.15703e-05	0.0197519
GENE_00011369	KZL69003.1 4-hydroxyphenylpyruvate dioxygenase [Colletotrichum tofieldiae]	2.34502	30.102	6.03252e-05	0.018036
GENE_00000615	KZL76958.1 Peptidyl-prolyl cis-trans isomerase D [Colletotrichum tofieldiae]	2.11672	21.2684	0.000330243	0.049725
GENE_00006698	KZL74169.1 heat shock protein sti1 (tetratricopeptide), partial [Colletotrichum tofieldiae]	2.0498	50.7527	3.28274e-06	0.00310941
GENE_00014527	KZL66496.1 3-oxoacyl-acyl-carrier-protein synthase [Colletotrichum tofieldiae]	1.92022	34.6556	2.86217e-05	0.0104271
GENE_00002697	KZL63712.1 nitrogen assimilation transcription factor nit-4 (fungal specific transcription factor) [Colletotrichum tofieldiae]	1.79968	24.5876	0.000166474	0.0315369
GENE_00011528	KZL65198.1 heat shock protein 30 [Colletotrichum tofieldiae]	1.7031	26.3057	0.000119529	0.0244849
GENE_00011143	KZL77465.1 CS domain-containing protein, partial [Colletotrichum tofieldiae]	1.40903	21.1889	0.00033598	0.049725
GENE_00008106	XP_003005146.1 chaperone protein dnaJ 2 [Verticillium alfalfae VaMs.102] EEY18643.1 chaperone protein dnaJ 2 [Verticillium alfalfae VaMs.102]	1.39	29.2454	7.00131e-05	0.0195048
GENE_00012700	KZL66033.1 fasciclin domain-containing protein, partial [Colletotrichum tofieldiae]	1.34409	32.045	4.3489e-05	0.0147117
GENE_00006511	KZL73649.1 secreted aspartic proteinase precursor (endothiapepsin) [Colletotrichum tofieldiae]	1.32717	28.0818	8.61285e-05	0.0197519
GENE_00004665	KZL87656.1 cfem domain-containing protein, partial [Colletotrichum incanum]	1.03781	27.91	8.88476e-05	0.0197519
GENE_00000367	XP_018155839.1 Glutamine synthetase [Colletotrichum higginsianum IMI 349063] OBR07321.1 Glutamine synthetase [Colletotrichum higginsianum IMI 349063]	-0.891989	30.0439	6.09323e-05	0.018036
GENE_00005689	XP_018162427.1 Malate dehydrogenase [Colletotrichum higginsianum IMI 349063] OBR13910.1 Malate dehydrogenase [Colletotrichum higginsianum IMI 349063]	-1.01546	21.7618	0.000297063	0.0468963
GENE_00005205	XP_008095326.1 pyruvate carboxylase [Colletotrichum graminicola M1.001] EFQ31306.1 pyruvate carboxylase [Colletotrichum graminicola M1.001]	-1.06656	35.1769	2.63996e-05	0.0104191
GENE_00007652	KZL73352.1 enolase (phosphopyruvate hydratase) [Colletotrichum tofieldiae]	-1.12386	28.4157	8.11105e-05	0.0197519
GENE_00005911	KZL68343.1 triosephosphate isomerase, partial [Colletotrichum tofieldiae]	-1.53248	35.6739	2.44616e-05	0.0104191
GENE_00003867	KZL66281.1 hypothetical protein CT0861_08222 [Colletotrichum tofieldiae]	-1.60088	38.399	1.63172e-05	0.00965978
GENE_00011806	XP_008091549.1 ATP synthase subunit C [Colletotrichum graminicola M1.001] EFQ27529.1 ATP synthase subunit C [Colletotrichum graminicola M1.001] EXF76549.1 ATP synthase subunit C [Colletotrichum fioriniae PJ7] KDN63373.1 putative ATP synthase subunit C [Colletotrichum sublineola] OHW94702.1 ATP synthase subunit c [Colletotrichum incanum]	-1.855	43.413	8.16443e-06	0.00552382
GENE_00004614	KZL75364.1 major facilitator superfamily transporter, partial [Colletotrichum tofieldiae]	-1.88388	23.2203	0.000219078	0.0384279
GENE_00009509	KZL78130.1 tryptophan synthase [Colletotrichum tofieldiae]	-1.96759	36.8724	2.04164e-05	0.00974554
GENE_00000366	OHW93721.1 asparagine synthetase [Colletotrichum incanum]	-2.20764	57.4493	1.55837e-06	0.00273552
GENE_00012070	KZL67241.1 high-affinity glucose transporter [Colletotrichum tofieldiae]	-2.25577	26.1081	0.000124079	0.0244849
GENE_00007935	KZL73982.1 ferritin ribonucleotide reductase-like protein [Colletotrichum tofieldiae]	-2.77288	65.3845	7.02221e-07	0.00273552
GENE_00006137	KZL67487.1 major facilitator superfamily transporter [Colletotrichum incanum] OHW91180.1 MFS transporter [Colletotrichum incanum]	-3.04937	56.4548	1.7328e-06	0.00273552
GENE_00010299	KZL69358.1 hypothetical protein CT0861_07190 [Colletotrichum tofieldiae]	-3.05923	22.6747	0.000245151	0.0414656
GENE_00007748	KZL77215.1 ammonium transporter [Colletotrichum tofieldiae]	-4.0414	52.8192	2.58784e-06	0.00306401
GENE_00008464	KZL75578.1 oxalate decarboxylase family bicupin [Colletotrichum tofieldiae]	-4.58426	23.3703	0.000212472	0.0384279
