## Supplementary material for "Nitrogen acquisition and selective bacterial attraction through fungal hyphae promote plant growth and health under nitrogen limitation": Table S: 04_Supplementary Table 4.xlsx

### Sheet: ALDEx2_minusN
Supplementary Table 4a List of Significantly enriched ASVs in Ct4-colonized B. rapa roots compared to Mock in non-fertilized field (N-deficient) in Exp 1
ASV ID	relative_abundance_all	relative_abundance_Ct4	relative_abundance_Mock	log2FC (Mock/Ct4)	diff.win	effect	overlap	Wilcoxonp.value	Wilcoxonpadj
ASV_80	4.20364	6.98537	-2.08665	-9.50585	3.67128	-2.67875	0.000274075	0	0
ASV_261	4.34853	6.56078	-1.96715	-9.03444	2.68987	-3.31888	0.000274075	0	0
ASV_290	4.28292	6.85785	-2.13497	-9.02804	2.72947	-3.39637	0.000274075	0	0
ASV_307	5.01476	6.80366	-1.91261	-8.91639	2.81717	-3.15541	0.000274075	0	0
ASV_380	4.45413	6.81855	-1.93926	-8.70715	2.78734	-3.28518	0.000274075	0	0
ASV_387	4.51263	6.83565	-1.90226	-8.595	2.58004	-3.47292	0.000274075	0	0
ASV_410	4.3596	6.57053	-1.81827	-8.55996	2.70338	-3.40392	0.000274075	0	0
ASV_111	6.696	7.66796	-0.571341	-8.39456	4.57172	-1.67548	0.000274075	0	0
ASV_254	4.31463	6.24032	-1.97677	-8.33958	2.60469	-3.50973	0.000274075	0	0
ASV_345	4.31872	6.1803	-1.98286	-8.16835	2.85141	-3.02776	0.000274075	0	0
ASV_624	4.09616	5.91279	-2.09861	-8.08803	2.83	-2.84095	0.000274075	0	0
ASV_595	3.77569	5.93979	-1.99947	-7.89556	2.55066	-3.14504	0.000274075	0	0
ASV_823	3.89979	5.59047	-1.99245	-7.61396	2.89289	-2.68189	0.000274075	0	0
ASV_817	3.38232	5.52587	-1.95122	-7.5731	2.74863	-2.55941	0.000274075	0	0
ASV_285	3.56235	5.41745	-1.9661	-7.47622	2.59221	-2.76816	0.000274075	0	0
ASV_779	3.73635	5.33683	-1.76619	-7.45293	2.63531	-2.84897	0.000274075	0	0
ASV_659	4.0688	5.25901	-2.02903	-7.33236	2.63034	-3.08865	0.000274075	0	0
ASV_509	4.19562	5.65264	-1.67909	-7.33181	2.70565	-2.87753	0.000274075	0	0
ASV_473	3.73536	5.28704	-1.87433	-7.11727	2.53992	-2.85062	0.000274075	0	0
ASV_106	2.51029	4.48904	-1.96539	-6.943	3.41001	-2.05192	0.000274075	0.000223214	0.00253145
ASV_1315	3.64912	4.74822	-2.1705	-6.90641	2.81139	-2.55174	0.000274075	0	0
ASV_1080	3.74972	4.92801	-1.70566	-6.72875	2.38723	-2.80308	0.000274075	0	0
ASV_327	4.81663	6.19765	-0.48507	-6.69323	3.41471	-1.95349	0.000274075	0	0
ASV_130	3.13059	4.99298	-1.75283	-6.68402	2.51834	-2.71394	0.000274075	0	0
ASV_1292	3.3966	4.61964	-1.88945	-6.67604	2.85492	-2.41138	0.000274075	0	0
ASV_1070	2.87642	4.94037	-1.87439	-6.64115	2.54963	-2.57424	0.000274075	0.000223214	0.00275022
ASV_1350	3.52744	4.68377	-1.9541	-6.59882	2.48635	-2.75141	0.000274075	0	0
ASV_1215	3.28997	4.97505	-1.86488	-6.53328	2.69059	-2.41844	0.000274075	0	0
ASV_179	4.66605	5.81649	-0.879941	-6.5296	4.23159	-1.49883	0.0116864	0.0046875	0.0494028
ASV_1239	3.10245	4.7628	-1.84261	-6.48417	2.52943	-2.5513	0.000274075	0	0
ASV_303	2.23097	3.90786	-1.77274	-6.32414	3.99723	-1.71539	0.000274075	0.000446429	0.00527723
ASV_1221	3.26649	4.5261	-1.58786	-6.08444	2.76978	-2.51659	0.000274075	0.000223214	0.00256055
ASV_40	2.49294	3.57576	-2.33471	-5.8917	3.02043	-1.97713	0.000274075	0.000446429	0.00506552
ASV_1728	2.27103	3.89331	-1.76405	-5.79785	2.65543	-2.21453	0.00393004	0.000223214	0.00216279
ASV_1258	1.98281	3.5228	-1.71167	-5.63096	2.48259	-2.25172	0.000274075	0.000892857	0.00850388
ASV_2193	2.60648	3.60299	-2.02686	-5.59818	2.72334	-2.07921	0.00393004	0.00111607	0.0108995
ASV_95	6.63501	8.46075	2.98722	-5.54991	3.79842	-1.97397	0.000274075	0	0
ASV_88	5.40127	6.33187	2.9629	-5.54209	4.57112	-1.22241	0.000274075	0	0
ASV_78	7.23584	8.7914	3.80493	-5.06872	4.60273	-1.52456	0.000274075	0	0
ASV_219	5.10692	7.5838	2.68266	-4.86757	2.84904	-2.09071	0.000274075	0	0
ASV_101	7.39531	8.51939	4.46063	-4.27363	4.75701	-1.46727	0.000274075	0	0
ASV_51	7.60744	8.759	5.1688	-3.863	1.18781	-3.13459	0.000274075	0	0
ASV_149	6.00009	7.8368	4.37968	-3.33906	3.94036	-1.22434	0.00780202	0.003125	0.0355708
ASV_100	7.0631	8.15786	5.83646	-2.61152	0.946429	-2.50652	0.000274075	0	0
ASV_3	11.3164	12.0671	10.3987	-1.91959	0.720285	-2.62755	0.000274075	0	0
ASV_621	4.18482	5.22722	3.29949	-1.85363	0.91351	-1.98703	0.0078325	0.00334821	0.0357318
ASV_74	7.10568	7.96343	6.13808	-1.7788	0.754596	-2.00286	0.000274075	0	0
ASV_86	7.67425	8.49689	6.77676	-1.67349	1.2792	-1.20506	0.0116864	0.00290179	0.0323455
ASV_313	5.48343	6.02875	4.42842	-1.55488	0.838798	-1.8963	0.0116864	0.003125	0.0337559
ASV_13	9.48195	10.1081	8.61836	-1.46165	0.639052	-2.29178	0.00394539	0.00334821	0.0379618

### Sheet: ALDEx2_plusN
Supplementary Table 4b List of Significantly enriched ASVs in Ct4-colonized B. rapa roots compared to Mock in fertilized field (N-sufficient) in Exp 1.
ASV ID	relative_abundance_all	relative_abundance_Ct4	relative_abundance_Mock	log2FC (Mock/Ct4)	diff.win	effect	overlap	Wilcoxonp.value	Wilcoxonpadj
ASV_18	8.35083	8.82698	7.73142	-1.12479	0.43414	-2.55402	0.000274075	0	0
ASV_36	4.88662	7.86614	-2.02204	-9.86815	2.44984	-4.14479	0.000274075	0	0
ASV_52	3.25395	7.42109	-1.8678	-9.45207	3.51367	-2.54749	0.000274075	0	0
ASV_78	3.21575	4.89474	-2.13154	-7.20724	2.56543	-2.85351	0.000274075	0	0
ASV_98	4.45341	7.11953	-2.03928	-9.51325	2.41442	-3.94288	0.000274075	0	0
ASV_136	3.84679	7.05792	-2.10406	-9.33561	3.03912	-3.05079	0.000274075	0	0
ASV_161	3.19161	5.64024	-2.145	-7.87507	2.65413	-2.86812	0.000274075	0	0
ASV_179	2.56113	4.21192	-1.62671	-6.83716	4.89392	-1.56933	0.000274075	0	0
ASV_261	2.41019	3.99508	-2.01734	-6.26947	2.39078	-2.53886	0.000274075	0	0
ASV_345	3.1643	5.10108	-1.90587	-7.2544	2.71367	-2.56759	0.000274075	0	0
ASV_417	2.23794	3.99282	-2.11312	-6.44322	2.79541	-2.29802	0.000274075	0	0
ASV_419	3.05712	5.60526	-1.94117	-7.58917	2.57177	-2.99895	0.000274075	0	0
ASV_1040	2.3423	3.50039	-1.92242	-5.47817	2.5057	-2.21107	0.000274075	0	0
ASV_1129	2.16515	5.23853	-1.70928	-6.73265	2.98151	-2.13361	0.000274075	0.000223214	0.00499008
ASV_51	6.22757	7.39101	2.45807	-4.70105	4.23587	-1.30481	0.000274075	0.000446429	0.00872135
ASV_316	1.45603	2.59391	-2.12888	-4.80304	2.88557	-1.7034	0.00394539	0.00223214	0.0306235
