## Supplementary material for "Nitrogen acquisition and selective bacterial attraction through fungal hyphae promote plant growth and health under nitrogen limitation": Table S: 04_Supplementary Table 5.xlsx

### Sheet: 06_Supplementary Table 5
Supplementary Table 5 Average relative abundance of significantly enriched ASVs in Ct4-colonized B. rapa roots exclusively in non-fertilized field (N-deficient) in Exp 1
ASV ID	plus_M	plus_Ct	minus_M	minus_Ct
ASV_40	0	6.83e-05	0	0.00017
ASV_1221	0	5.63e-05	0	0.000315274
ASV_86	0	0.000165144	0.00144338	0.0053697
ASV_254	0.00102	0.000174931	0	0.00126094
ASV_595	2.84e-05	0	0	0.00105084
ASV_624	0	6.81e-05	0	0.000843
ASV_1215	0	0	0	0.000409
ASV_80	0	0	0	0.00619325
ASV_88	0	0	0.000173567	0.00578
ASV_149	0.000201238	0.000301547	0.000372349	0.00301938
ASV_219	3.19e-05	0.000139909	8.46e-05	0.0023798
ASV_387	0	0	0	0.00151415
ASV_817	0	0	0	0.00069027
ASV_95	0.000599	0.00051405	0.000134	0.00492892
ASV_3	0.00207582	0.000999063	0.0188415	0.0652683
ASV_410	0	0	0	0.0014595
ASV_13	0.00355258	0.00256707	0.00616577	0.0148196
ASV_101	9.37e-05	0.000470109	0.000652	0.00497806
ASV_285	0	0.000243925	0	0.000766698
ASV_307	0	0	0	0.00194165
ASV_823	0	0	0	0.000666241
ASV_1239	0	0	0	0.000407446
ASV_100	0.000337	0.00041272	0.00063473	0.00471444
ASV_111	0	0.000613068	0.000252313	0.00423313
ASV_303	0	0	0	0.00105947
ASV_130	0.00258628	0.00124891	0	0.000453916
ASV_380	0	0	0	0.00156699
ASV_313	0.000204896	0.000419483	0.000330703	0.00092199
ASV_621	5.11e-05	0.000114191	0.000135672	0.00054426
ASV_2193	0	0	0	0.000182161
ASV_74	0.00215	0.000943986	0.000878777	0.00333294
ASV_106	0.00296308	0.0012443	0	0.000784881
ASV_1070	0	9.21e-05	0	0.000389617
ASV_1350	0	0	0	0.000362229
ASV_290	0.000221186	0.00011	0	0.00168741
ASV_1258	0	0.000107062	0	0.000215769
ASV_1728	2.99e-05	0	0	0.000227662
ASV_1315	0	0	0	0.000374581
ASV_1292	0	0	0	0.000406831
ASV_779	0	7.49e-05	0	0.000681677
ASV_473	8.28e-05	0.000343671	0	0.000571426
ASV_1080	0	3.21e-05	0	0.000470808
ASV_509	0	0.000196897	0	0.000783828
ASV_327	9.43e-05	0.000449	3.12e-05	0.0010426
ASV_659	2.59e-05	0.000204769	0	0.000542443
