## Supplementary material for "Nitrogen acquisition and selective bacterial attraction through fungal hyphae promote plant growth and health under nitrogen limitation": Table S: 04_Supplementary Table 9.xlsx

### Sheet: Table S9
Supplementary Table 9 List of primers used in this study
Primer name	Target	Gene	Primer Sequence	Details
Primers used for RT-qPCR
At18SrRNA-Fw	A. thaliana	18S rRNA	5’-CGGCTACCACATCCAAGGAA-3’
At18SrRNA-Rv	A. thaliana	18S rRNA	5’-GCTGGAATTACCGCGGCT-3’
AtNRT2.1-Fw	A. thaliana	NRT2.1	5’-AGTCGCTTGCACGTTACCTG-3’
AtNRT2.1-Rv	A. thaliana	NRT2.1	5’-ACCCTCTGACTTGGCGTTCTC-3’
AtNRT2.4-Fw	A. thaliana	NRT2.4	5’-CCGTCTTCTCCATGTCTTTCG-3’
AtNRT2.4-Rv	A. thaliana	NRT2.4	5’-CTGACCATTGAACATTGTGCTC-3’
AtNRT2.5-Fw	A. thaliana	NRT2.5	5’-CTCCTCCCTGTTATCCGTGAAA-3’
AtNRT2.5-Rv	A. thaliana	NRT2.5	5’-AGACGAAAGTGGCGAGAGAGAA-3’
AtAMT1;1_1093F	A. thaliana	AMT1;1	5'-CCTCTTGAGGCAGCACAACT-3'
AtAMT1;1_1273R	A. thaliana	AMT1;1	5'-GCACTTACCCAACCCGTGAT-3'
AtAMT1;3_514F	A. thaliana	AMT1;3	5'-CCGGTTGTCTCTCACTGGTT-3'
AtAMT1;3_713R	A. thaliana	AMT1;3	5'-ATACCGCGACCACCTTTCTC-3'
Primers used for gDNA qPCR
16S-520F	Bacteria	16S	5'-AGCAGCCGCGGTAAT-3'	Bacterial biomass in soil pot
16S-799R	Bacteria	16S	5'-CAGGGTATCTAATCCTGTT-3'	Bacterial biomass in soil pot
ITS-1F	Fungal	ITS	5'-CTTGGTCATTTAGAGGAAGTAA-3'	Fungal biomass in soil pot
ITS-58A2R	Fungal	ITS	5'-CTGCGTTCTTCATCGAT-3'	Fungal biomass in soil pot
Pam10_rpoB_F	P. monticola	RpoB	5'-GCGTTCACTTCCCTTTTCCC-3'	A10 biomass in soil pot
Pam10_rpoB_R	P. monticola	RpoB	5'-ACTTCCTTGACAACGGGCTT-3'	A10 biomass in soil pot
Ct4_06_u02F	C. tofieldiae	Ct4's specific DNA region	5'-CAGAGCGCAGTTTCTACCCA-3'	Ct4 biomass in soil pot
Ct4_06_u02R	C. tofieldiae	Ct4's specific DNA region	5'-AGAGAGGGGAGCGGAAAGAT-3'	Ct4 biomass in soil pot
Primers used for CtAREA sequencing
CtareA_F	C. tofieldiae	CtAREA	5'-TGGCGTACCAGGTACCTACC-3'	CtAREA gDNA amplification - Sanger sequencing
CtareA_R	C. tofieldiae	CtAREA	5'-GACGGCCCGAAAACAGAAGA-3'	CtAREA gDNA amplification
CtareA_2_F	C. tofieldiae	CtAREA	5'-TCTACGACTCGACCTCTCCG-3'	CtAREA Sanger sequencing
CtareA_3_F	C. tofieldiae	CtAREA	5'-AATGTGAACCACCCAGAGCC-3'	CtAREA Sanger sequencing
CtareA_4_F	C. tofieldiae	CtAREA	5'-TTAGACCCGTAAACGTCCGG-3'	CtAREA Sanger sequencing
CtareA_5_F	C. tofieldiae	CtAREA	5'-GCAAAACGGAAACCCCATGT-3'	CtAREA Sanger sequencing
CtareA_6_F	C. tofieldiae	CtAREA	5'-TGGCAGAAATGGAAACCCCT-3'	CtAREA Sanger sequencing
CtareA_7_F	C. tofieldiae	CtAREA	5'-CTGCCACTCGAGCCAGTAG-3'	CtAREA Sanger sequencing
CtareA_8_F	C. tofieldiae	CtAREA	5'-AATGGGAGTGGCTCACGATG-3'	CtAREA Sanger sequencing
Primers used for AtNRT2.5 overexpression
NRT2;5_OX_Fw	A. thaliana		5'-CACCATGGAGGTCGAAGGCAAAGG-3'
NRT2;5_OX_Rv	A. thaliana		5'-TCAAGTTTGGGGATGAGTCG-3'
